# Recombinant Origin and Interspecies Transmission of a HERV-K(HML-2)-related Primate Retrovirus With a Novel RNA Transport Element

**DOI:** 10.1101/2022.05.11.490678

**Authors:** Zachary H. Williams, Lea Gaucherand, Derek C. Lee, Salwa Mohd Mostafa, James Phelan, John M. Coffin, Welkin E. Johnson

## Abstract

HERV-K(HML-2), the youngest clade of human endogenous retroviruses (HERVs), includes many intact or nearly intact proviruses, but no replication competent HML-2 proviruses have been identified in humans. HML-2-related proviruses are present in other primates, including rhesus macaques, but the extent and timing of HML-2 activity in macaques remains unclear. We have identified 145 HML-2-like proviruses in rhesus macaques, including a clade of young, rhesus-specific insertions. Age estimates, intact ORFs, and insertional polymorphism of these insertions are consistent with recent or ongoing infectious activity in macaques. 108 of the proviruses form a clade characterized by an ~750 bp sequence between *env* and the 3’ LTR, derived from an ancient recombination with a HERV-K(HML-8)-related virus. This clade is found in Old World monkeys (OWM), but not great apes, suggesting it originated after the ape/OWM split. We identified similar proviruses in white-cheeked gibbons; the gibbon insertions cluster within the OWM recombinant clade, suggesting interspecies transmission from OWM to gibbons. The LTRs of the youngest proviruses have deletions in U3, which disrupt the Rec Response Element (RcRE), required for nuclear export of unspliced viral RNA. We show that the HML-8 derived region functions as a Rec-independent constitutive transport element (CTE), indicating the ancestral Rec-RcRE export system was replaced by a CTE mechanism.
