## Supplemental Table 1 for "Recombinant Origin and Interspecies Transmission of a HERV-K(HML-2)-related Primate Retrovirus With a Novel RNA Transport Element"

### Sheet: Sheet1
Name/s	Assembly	Chr	Start	End	Orientation	ORFs	Oldest Common Ancestor	Shared Deletions
SERV-K1	N/A	chr12	88113733	88113729	+	gag,env	RM
	rheMac10	chr1	40686995	40692008	+		GSM
	rheMac10	chr1	43460675	43466128	+		CEM	env,pro-pol
	rheMac10	chr1	86244445	86248084	-		BAB
	rheMac10	chr1	89359330	89369702	-	pro	AGM
	rheMac10	chr1	95362649	95368042	+	gag	RM	env,pro-pol
	rheMac10	chr1	103186718	103201122	+		GSM
	rheMac10	chr1	112693296	112699956	-	gag,pro	CEM	env
	rheMac10	chr1	179656574	179664222	-		RM	env
	rheMac10	chr1	211743763	211746038	-		CEM
	rheMac10	chr1	222894556	222902182	-	pro	RM	env
	rheMac10	chr1	223049852	223055247	-		RM	env,pro-pol
	rheMac10	chr10	12226352	12231726	-		RM	env,pro-pol
	rheMac10	chr10	12446716	12452720	-	env	RM
	rheMac10	chr10	39089159	39094550	+		RM	env,pro-pol
	rheMac10	chr11	6478714	6484103	-		RM	env,pro-pol
	rheMac10	chr11	68823163	68831720	-		GSM
	rheMac10	chr11	85209124	85213546	-		GSM
	rheMac10	chr11	92407721	92413793	+		RM	env
	rheMac10	chr11	111501530	111511109	+	env	CEM
	rheMac10	chr11_NW_021160267v1_random	42902	48318	-		RM	env,pro-pol
	rheMac10	chr12	43295880	43301280	+		CEM	env,pro-pol
	rheMac10	chr12	93614932	93621439	-		RM
	rheMac10	chr13	17763394	17770768	-		GSM
	rheMac10	chr13	66145097	66150415	+	gag	RM	env
	rheMac10	chr14	335346	342983	-	gag	RM	env
	rheMac10	chr14	360109	367799	+	pro	RM	env
	rheMac10	chr14	9169782	9175171	-	gag	RM	env,pro-pol
	rheMac10	chr14	118513488	118517561	+		RM	env
	rheMac10	chr15	44821047	44828684	+		RM	env
	rheMac10	chr16	7266372	7274001	-		RM	env
	rheMac10	chr16	18308502	18318117	-	pro	RM
	rheMac10	chr16	22671659	22676883	-		CEM	env
	rheMac10	chr16	47423957	47429358	-		RM	env,pro-pol
	rheMac10	chr16	60303644	60313226	-	gag,pro,env	RM
	rheMac10	chr16	64092715	64098099	-	gag	RM	env,pro-pol
	rheMac10	chr17	1396545	1401942	-		RM	env,pro-pol
	rheMac10	chr17	31092823	31103940	-		GSM
	rheMac10	chr19	11641546	11650597	-		GSM
	rheMac10	chr19	18145532	18150932	+		RM	env,pro-pol
	rheMac10	chr19	19444977	19447124	+		ND
	rheMac10	chr19	19455165	19462726	+		BAB
	rheMac10	chr19	42111580	42119290	-	pol	RM	env
	rheMac10	chr19	52141425	52150922	-	pro	BAB
	rheMac10	chr2	36922	41560	-		BAB
	rheMac10	chr2	55496314	55501706	-		RM	env,pro-pol
	rheMac10	chr2	153989611	153996530	+		GSM
	rheMac10	chr2	156742530	156751097	+		GSM
	rheMac10	chr2	161205119	161207755	-		GSM
	rheMac10	chr20	1807057	1812468	-		RM	env,pro-pol
	rheMac10	chr20	2853941	2861580	-	pro,pol	RM	env
	rheMac10	chr3	22840243	22842800	-		GSM
	rheMac10	chr3	39813205	39818590	+		RM	env,pro-pol
	rheMac10	chr3	47611074	47616448	+		RM	env
	rheMac10	chr3	48283514	48288918	+		RM	env,pro-pol
	rheMac10	chr3	57697479	57707105	+	gag,pro,env	RM
	rheMac10	chr3	118629380	118637089	-	gag,pol	RM	env
	rheMac10	chr3	176305313	176310766	+		RM	env,pro-pol
	rheMac10	chr4	24031084	24033688	+		CEM
	rheMac10	chr4	60766397	60771274	-	gag	RM	env,pro-pol
	rheMac10	chr4	66099034	66104408	-		RM	env,pro-pol
	rheMac10	chr4	99646059	99651408	+	gag	RM	env,pro-pol
	rheMac10	chr4	99660998	99670572	-		RM
	rheMac10	chr4	109174158	109181465	+		RM	pro-pol
	rheMac10	chr4	119635324	119642967	-	gag,pro,pol	RM	env
	rheMac10	chr4_NW_021160156v1_random	13281	18673	+		RM	env,pro-pol
	rheMac10	chr5	487323	499354	+		AGM
	rheMac10	chr5	50825196	50830592	-		GSM
	rheMac10	chr5	85732018	85742780	+		GSM
	rheMac10	chr5	146519352	146524758	-	gag	RM	env,pro-pol
	rheMac10	chr5	178535817	178538484	-		BAB
	rheMac10	chr5	185615249	185621927	-		CEM	env
	rheMac10	chr6	42073170	42077892	-	gag	AGM
	rheMac10	chr6	71621468	71626833	-		RM	env,pro-pol
	rheMac10	chr7	366433	371782	+	gag	CEM	env
	rheMac10	chr7	39176888	39182295	-	gag	RM	env,pro-pol
	rheMac10	chr7	113701215	113706513	-		GSM
	rheMac10	chr7	125627094	125634758	+		RM	env
	rheMac10	chr7	164761527	164769188	-		RM	env
	rheMac10	chr7	169513233	169520933	+	pro	RM	env
	rheMac10	chr8	66525809	66528534	+		CEM	env
	rheMac10	chr8	75693911	75701545	+	gag	CEM
	rheMac10	chr8	108561427	108569079	+		RM	env
	rheMac10	chr8	144697732	144706161	+		BAB
	rheMac10	chr8	144717596	144728981	-	pro	CEM
	rheMac10	chr8	145352703	145359768	-		GSM
	rheMac10	chr9	536759	546662	+	env	CEM
	rheMac10	chr9	41587350	41595029	-		CEM	env
	rheMac10	chr9	58278177	58283567	-		RM	env,pro-pol
	rheMac10	chr9	72154147	72159595	+		RM	env,pro-pol
	rheMac10	chrUn_NW_021160711v1	13948	21464	+		CEM
	rheMac10	chrUn_NW_021160711v1	13948	21464	+		CEM
	rheMac10	chrUn_NW_021161853v1	4119	13683	-	gag,env	RM
	rheMac10	chrUn_NW_021161853v1	4119	13683	-	gag,env	RM
	rheMac10	chrUn_NW_021162898v1	20	4100	+		RM	env
	rheMac10	chrUn_NW_021162898v1	20	4100	+		RM	env
	rheMac10	chrX	1160036	1167682	+		RM	env
	rheMac10	chrX	3424152	3431783	-	gag,pol	RM	env
	rheMac10	chrX	23617359	23622766	-	gag	RM	env,pro-pol
	rheMac10	chrX	71179851	71185265	+	gag	RM	env,pro-pol
	rheMac10	chrX	80810498	80815896	+	gag	RM	env,pro-pol
	rheMac10	chrX	116856869	116862256	+	gag	RM	env,pro-pol
	rheMac10	chrX	149369112	149376761	+	gag	RM	env
	rheMac10	chrY	4397663	4404946	-		ND	env
	rheMac8	chr1	92121502	92126937	-	gag	RM
	rheMac8	chr14	8928452	8933815	-		CEM
	rheMac8	chr18	21199535	21202468	-		RM
	rheMac8	chr18	38612209	38619871	-	gag,pro,pol	CEM
	rheMac8	chr7	115114403	115119860	-		RM
