## Supplemental Table 2 for "Recombinant Origin and Interspecies Transmission of a HERV-K(HML-2)-related Primate Retrovirus With a Novel RNA Transport Element"

### Sheet: Sheet1
Assembly	Chr	Start	End	Orientation
rheMac110	chr1	10286181	10288354	+
rheMac111	chr10	69302514	69311295	+
rheMac112	chr11	3261	5442	-
rheMac113	chr13	12040106	12043599	+
rheMac114	chr14	1690983	1698459	+
rheMac115	chr14	6831565	6842112	-
rheMac116	chr15	77505561	77508028	+
rheMac117	chr15	1426179	1440468	+
rheMac118	chr17	37835029	37837699	-
rheMac119	chr19	16974065	16976297	+
rheMac120	chr19	38931351	38940878	+
rheMac121	chr19	40045248	40051007	+
rheMac122	chr19	40113701	40117516	-
rheMac123	chr19	51710852	51713432	+
rheMac124	chr19	52385716	52388829	-
rheMac125	chr19	34033397	34041296	+
rheMac126	chr19	52419020	52421685	-
rheMac127	chr19	52428332	52431545	-
rheMac128	chr19_NW_021160367v1_random	60015	65798	+
rheMac129	chr19_NW_021160375v1_random	98696	101383	+
rheMac130	chr2	128198	134096	-
rheMac131	chr20	2979398	2982248	-
rheMac132	chr3	53919280	53926536	+
rheMac133	chr3	57268372	57275917	-
rheMac134	chr4	56103377	56112910	-
rheMac135	chr4	57006684	57009222	+
rheMac136	chr4	126442435	126452909	+
rheMac137	chr4	142618665	142627557	-
rheMac138	chr5	81905719	81915278	+
rheMac139	chr5	236402	242478	+
rheMac140	chr6	173407567	173414786	+
rheMac141	chr7	61483956	61486593	+
rheMac142	chr7	167864325	167871711	+
rheMac143	chr7	168448008	168455703	+
rheMac144	chr8	144402013	144411647	-
rheMac145	chr9	126377232	126379461	-
rheMac146	chr9	134082575	134092556	+
rheMac147	chrX	2563840	2572437	+
rheMac148	chrX	70801762	70811209	-
rheMac149	chrY	1303033	1312600	+
