## Supplemental Table 3 for "Recombinant Origin and Interspecies Transmission of a HERV-K(HML-2)-related Primate Retrovirus With a Novel RNA Transport Element"

### Sheet: Sheet1
Coriell ID	Species	Sex
NG08308	Macaca mulatta	M
NG07108	Macaca mulatta	F
NG07110	Macaca mulatta	F
NG07127	Macaca mulatta	F
NG07128	Macaca mulatta	F
NG08305	Macaca mulatta	M
NG08316	Macaca mulatta	F
NG08320	Macaca mulatta	F
NG08324	Macaca mulatta	F
NG06249	Macaca mulatta	F
NG06252	Macaca mulatta	F
NG06253	Macaca mulatta	F
NG07098	Macaca mulatta	F
NG07107	Macaca mulatta	F
NG07921	Macaca nemestrina	M
NG08452	Macaca nemestrina	M
