## Supplemental Table 4 for "Recombinant Origin and Interspecies Transmission of a HERV-K(HML-2)-related Primate Retrovirus With a Novel RNA Transport Element"

### Sheet: Sheet1
Assembly	Chromosome	Starting coordinate of insertion	Forward primer	Reverse primer	Notes		SERV-K/MER11 5' UTR specific primer
rheMac10	chr1	112693296	TGTGCCTGAGACTCCTGAAG	CGAGACAGGATAGAGTGCCA			CGTCGACTTGTCCTCAGTGACCACGCT
rheMac10	chr1	103186718	AGGATCGCTAGAGACCCAGA	CGATCGTAAAAGGTGGCCAC
rheMac10	chr1	89359330	GCTTGCATTCTGAGAGGAGC	ACTATCTCTCCCCAACCCCT
rheMac10	chr2	156742530	GCAGTAGTCAAGGAGGAAAGG	ACCTCTCTGCCTGCATTGAG
rheMac10	chr5	487323	AAGACCCTACCCACTTTCCG	GGTGTCTAGCTGCTTGGAGA
rheMac10	chr7	366433	TCACGAGGTCAGGAAATGGA	GGCGGTGTCCTGAAACTTTA
rheMac10	chr8	75693911	TCAGGGAGGTTGTTCAGGAG	GTGAATGTGGAGGCCTAGGA
rheMac10	chr11	111501530	AAAGGAGGGTATGGGCAAGG	TGCCAGGCTCTGTCTTGTAA
rheMac10	chr11	68823163	TCCTTTTCTGATTGGTCACTGT	GGTCAAAACTCCTGTGCTGA
rheMac10	chr12	43295880	TGGGCTTGAGGTCTACAGTG	AGTGAAAATATGGGTCAGCACA
rheMac10	chr14	9169782	GGACCACCGAGCTGACTT	GGGTCTTGGAGAGTTGGACA
rheMac10	chr17	31092823	AAGAGCGTAGAACTGTGCCT	ACAAAGCAAGTGAAGGCAGG
rheMac10	chr19	18145532	TGACGAGTTGATGGATGCTG	ATGGGGAGGTAGAGGAGAGG
rheMac10	chr19	34033397	CTTGGGTTGGACTTTTGGCA	ATTGGGATTACAGGCACGTG
rheMac10	chr19	38931351	CCACAATTCTGGTTTGCAGATG	TGCACAAGTACCCTGGAACT
rheMac10	chr19	52141425	GGTTTCACCGGGTTAGCC	GGCAGGATCCTTCAGAGTCA
rheMac10	chr16	22671659	TGCAGATAGACATTTGGGAGC	TTGAACCACAGGACTCAATGA
rheMac10	chr1	86244445	ATCGCTTCCACCTCACCTC	GGGATTCCAGGTGCATAAGG
rheMac8	chr1	92121503	GTTGAGCAGAGGAGGAGGAA	AGCTAACAATGTCCAGGCCT
rheMac8	chr14	8928453	ACTGATCCATGTTGTTTTCGTCA	GGAGCTAGCCTTTCCCTTTCT
rheMac8	chr18	21199536	GCTGGTTCAACATTCGCAAA	CTTCCCGAGTCCACGTGAT
rheMac8	chr18	38612210	CCCATGCAGCCTACCCTATT	AAGTAGGATCGCTGGGTTGT
rheMac10	chr12	88113733	AGCTCTATTTCTGGCCCCTT	CGCCTCTAATCCCAGCACTT	SERV-K1
