## Supplemental Table 5 for "Recombinant Origin and Interspecies Transmission of a HERV-K(HML-2)-related Primate Retrovirus With a Novel RNA Transport Element"

### Sheet: PCR data
Assembly	Chromosome	Starting coordinate	NG07098	NG07110	NG06249	NG06252	NG06253	NG07127	NG08305	NG08308	NG08316	NG08320	NG07107	NG07108	NG08324	NG07128	Rhesus macaque allele frequency	NG07921	NG08452	Notes
rheMac10	chr1	86244445	+/+	+/+	+/+	+/+	+/+	+/+	+/+	+/+	+/+	+/+	+/+	+/+	+/+	+/+	1	+/+	+/+
rheMac10	chr1	89359330	+/+	+/+	+/+	+/+	+/+	+/+	+/+	+/+	+/+	+/+	+/+	+/+	+/+	+/+	1	+/+	+/+
rheMac10	chr1	103186718	+/+	+/+	+/+	+/+	+/+	+/+	+/+	+/+	+/+	+/+	+/+	+/+	+/+	+/+	1	+/+	+/+
rheMac10	chr1	112693296	+/+	+/+	+/+	+/+	+/+	+/+	+/+	+/+	+/+	+/+	+/+	+/+	+/+	+/+	1	+/+	+/+
rheMac10	chr2	156742530	+/+	+/+	+/+	+/+	+/+	+/+	+/+	+/+	+/+	+/+	+/+	+/+	+/+	+/+	1	+/+	+/+
rheMac10	chr5	487323	+/+	+/+	+/+	+/+	+/+	+/+	+/+	+/+	+/+	+/+	+/+	+/+	+/+	+/+	1	+/+	+/+
rheMac10	chr7	366433	+/+	+/+	+/+	+/+	+/+	+/+	+/+	+/+	+/+	+/+	+/+	+/+	+/+	+/+	1	und.	und.
rheMac10	chr8	75693911	+/+	+/+	+/+	+/+	+/+	+/+	+/+	+/+	+/+	+/+	und.	+/+	+/+	+/+	1	und.	+/+
rheMac10	chr11	68823163	+/+	+/+	+/+	+/+	+/+	+/+	+/+	+/+	+/+	+/+	+/+	+/+	+/+	+/+	1	+/+	+/+
rheMac10	chr11	111501530	+/+	+/+	+/+	+/+	+/+	+/+	+/+	+/+	+/+	+/+	+/+	+/+	+/+	+/+	1	-/-	-/-
rheMac10	chr12	43295880	+/+	+/+	+/+	+/+	+/+	+/+	+/+	+/+	+/+	+/+	+/+	+/+	+/+	+/+	1	+/+	+/+
rheMac10	chr12	88113733	-/-	-/-	-/-	-/-	+/-	-/-	-/-	-/-	+/-	+/-	-/-	-/-	-/-	+/-	0.143	-/-	-/-	SERV-K1
rheMac10	chr14	9169782	-/-	-/-	-/-	+/-	-/-	-/-	-/-	+/-	-/-	+/-	-/-	-/-	-/-	-/-	0.107	und.	und.
rheMac10	chr16	22671659	+/+	+/+	+/+	+/+	+/+	+/+	+/+	+/+	+/+	+/+	+/+	+/+	+/+	+/+	1	+/+	+/+
rheMac10	chr17	31092823	und.	+/+	+/+	+/+	+/+	+/+	+/+	+/+	+/+	+/+	+/+	+/+	+/+	+/+	1	+/+	+/+
rheMac10	chr19	18145532	+/-	+/+	-/-	+/-	+/-	+/-	-/-	-/-	-/-	+/-	+/+	+/-	-/-	+/-	0.393	+/+	+/+
rheMac10	chr19	34033397	+/+	+/+	+/+	+/+	+/+	+/+	+/+	+/+	+/+	+/+	+/+	+/+	+/+	+/+	1	+/+	+/+
rheMac10	chr19	38931351	+/+	+/+	+/+	+/+	+/+	+/+	+/+	+/+	+/+	+/+	+/+	+/+	+/+	+/+	1	+/+	+/+
rheMac10	chr19	52141425	+/+	+/+	+/+	+/+	+/+	+/+	+/+	+/+	+/+	+/+	+/+	+/+	+/+	+/+	1	+/+	+/+
rheMac8	chr1	92121503	+/+	+/+	+/-	und.	+/-	und.	+/+	+/+	+/+	-/-	-/-	+/+	+/+	+/-	0.708	und.	und.
rheMac8	chr14	8928453	+/+	+/+	+/-	und.	+/-	+/-	+/+	-/-	+/-	+/-	+/-	-/-	+/-	-/-	0.5	-/-	-/-
rheMac8	chr18	21199536	+/+	+/+	+/+	+/+	+/+	+/+	+/+	+/+	+/+	+/+	+/+	+/+	+/+	+/+	1	+/+	+/+
rheMac8	chr18	38612210	-/-	-/-	-/-	-/-	-/-	-/-	+/-	+/-	-/-	-/-	-/-	+/-	+/-	+/-	0.179	-/-	-/-
+/+	homozygous provirus
+/-	heterozygous
-/-	homozygous empty integration site
und.	undetermined
