## Supplemental Table 6 for "Recombinant Origin and Interspecies Transmission of a HERV-K(HML-2)-related Primate Retrovirus With a Novel RNA Transport Element"

### Sheet: Sheet1
Chr	Start	End	Orientation	ORFs
1a	40704267	40713093	-	none
2	6974892	6984361	-	none
2	10195022	10204752	+	gag, pro
2	53287052	53288880	-	none
2	118249948	118252074	-	none
3	145603263	145614773	-	none
10	73510506	73519945	+	gag, pro, env
17	23411565	23421246	-	pro, env (trunc)
17	49450156	49460006	+	gag, pro
