## Supplemental Table 7 for "Recombinant Origin and Interspecies Transmission of a HERV-K(HML-2)-related Primate Retrovirus With a Novel RNA Transport Element"

### Sheet: over5k_baddies_removed
Contig	Start	End	Orientation
KN297659v1	1510552	1520325	-
KN294451v1	1092577	1103793	+
KN298745v1	1137406	1148370	-
KN300000v1	786534	797049	-
KN294351v1	223308	233219	-
KN298305v1	572195	581674	+
KN297595v1	21407	30193	-
KN298376v1	191547	200250	-
KN298376v1	485253	495430	+
KN299223v1	256284	264075	+
KN299114v1	35794	43241	-
JABR01028894v1	695	7833	+
KN299503v1	594990	601817	-
KN300287v1	666714	672319	+

### Sheet: bed
KN297659v1	1510552	1520325	1	1	-
KN294451v1	1092577	1103793	1	1	+
KN298745v1	1137406	1148370	1	1	-
KN300000v1	786534	797049	1	1	-
KN294351v1	223308	233219	1	1	-
KN298305v1	572195	581674	1	1	+
KN297595v1	21407	30193	1	1	-
KN298376v1	191547	200250	1	1	-
KN298376v1	485253	495430	1	1	+
KN299223v1	256284	264075	1	1	+
KN299114v1	35794	43241	1	1	-
JABR01028894v1	695	7833	1	1	+
KN299503v1	594990	601817	1	1	-
KN300287v1	666714	672319	1	1	+

### Sheet: 2k-5k
KN297205v1	141584	146502		+
KN296404v1	2227046	2231721		+
KN297716v1	142409	146955		-
KN299709v1	524757	529181		+
KN297914v1	240642	244846		-
KN295980v1	1088843	1093027		+
KN300120v1	454101	457863		+
KN297659v1	662229	665903		+
KN297920v1	157412	160980		+
KN298452v1	36627	39606		-
KN298095v1	113718	116349		+,+,-
KN297257v1	3273	5724		-
JABR01022890v1	0	2277		-
JABR01040524v1	0	2047		+
KN297920v1	121308	123342		+
